# Novel eDNA approaches to monitor Western honey bee (*Apis mellifera*) microbial and arthropod communities

**DOI:** 10.1101/2022.08.31.506105

**Authors:** Leigh Boardman, Jose A.P. Marcelino, Rafael E. Valentin, Humberto Boncristiani, Jennifer Standley, James D. Ellis

## Abstract

Pests and pathogens are a continuous threat to the health of Western honey bees *Apis mellifera* L. Monitoring honey bee colonies for arthropod pests, disease-causing bacteria and fungi, and early detection of new invasions is essential to maintain the pollination services provided by honey bees. Here, we investigated the feasibility of using eDNA metabarcoding to detect honey bee pests and pathogens in their hives and across their foraging environment. We sampled 13 different surfaces within and outside hives from our test apiary to determine where the most informative eDNA could be obtained. Furthermore, we compared two main eDNA collection techniques – wiping surfaces with moistened forensic swabs and using a spray/wash technique that washed surface DNA into a bucket, before collecting the DNA on a filter. We used DNA metabarcoding with universal primer sets to target arthropod, bacterial and fungal communities. Our results showed that most surfaces yielded usable DNA, and that results of the swabs and spray/wash methods were similar when they could be applied to the same surface. We were able to detect DNA from the small hive beetle (*Aethina tumida), Varroa destructor* mites and European foulbrood (*Melissococcus plutonius*), all of which matched our visual observations of clinical signs of these pests and pathogens in the hives we tested. DNA from some species was location specific, which has implications for using eDNA as a monitoring tool. Collectively, our data show that eDNA metabarcoding can accurately detect DNA from arthropods and microbes honey bees contact and has the potential to provide information on disease and pest incidence, *Apis* species identity, and *A. mellifera* subspecies identity of the colony and/or apiary. In sum, eDNA metabarcoding can be used as a comprehensive molecular predictor tool for colony health surveys.
