## Supplementary material for "Novel eDNA approaches to monitor Western honey bee (*Apis mellifera*) microbial and arthropod communities": Table S1

### Sheet: Table S1
Table S1. Detailed sample information. Project sample dataset listing item sampled, sample collection method and environment housing the item. Visual inspection of hive health status and DNA yields per item sampled are included.
SAMPLE*	Item sampled	Sample collection method	Environment housing the sampled item	Hive status **	Sampling effort (1 lowest, 5 greatest)	Qbit ng/ul in 40ul
1	Bee control (grinded with pestel)	Direct DNA extraction				13.38
2	Hive detritus from tray	Swab H2O negative control
3	Hive detritus from tray	Swab #1	Hive #2	High Varroa◊ (+ potential European foulbrood) + small hive beetle + DWV virus	1	11.22
4	Hive detritus from tray	Swab #2	Hive #3	High Varroa + small hive beetle + DWV virus	1	11.7
5	Hive detritus from tray	Swab #3	Hive #6	Low Varroa◊◊ + small hive beetle	1	2.544
6	Frame of foundation	Swab H2O negative control
7	Frame of foundation	Swab #1	Hive #2	High Varroa + small hive beetle + DWV virus	3	0.072
8	Frame of foundation	Swab #2	Hive #1	High Varroa + small hive beetle + DWV virus	3	0.072
9	Frame of foundation	Swab #3	Hive #3	High Varroa + small hive beetle + DWV virus	3	0.192
10	Frame of drawn comb	Swab H2O negative control
11	Frame of drawn comb	Swab #1	Hive #2	High Varroa (+ potential European foulbrood) + small hive beetle + DWV virus	4	0.126
12	Frame of drawn comb	Swab #2	Hive #6	low Varroa hive + small hive beetle	4	11.76
13	Frame of drawn comb	Swab #3	Hive #3	High Varroa + small hive beetle + DWV virus	4	4.92
14	Frame of drawn comb	Spray/Wash H2O control
15 (2 filters pooled)	Frame of drawn comb	Spray/Wash #1	Hive #2	High Varroa (+ potential European foulbrood) + small hive beetle + DWV virus	5	9.12
16 (2 filters pooled)	Frame of drawn comb	Spray/Wash #2	Hive #6	Low Varroa + small hive beetle	5	13.68
17 (2 filters pooled)	Frame of drawn comb	Spray/Wash #3	Hive #3	High Varroa + small hive beetle + DWV virus	5	6.72
18	Hive entrance reducer	Spray/Wash H2O control
19	Hive entrance reducer	Spray/Wash #1	Hive #4	Low Varroa + small hive beetle	1	1.68
20	Hive entrance reducer	Spray/Wash #2	Hive #1	High Varroa + small hive beetle + DWV virus	1	0.936
21	Hive entrance reducer	Spray/Wash #3	Hive #6	Low Varroa + small hive beetle	1	0.354
22	Frame of foundation	Spray/Wash H2O control
23	Frame of foundation	Spray/Wash #1	Hive #2	High Varroa (+ potential European foulbrood) + small hive beetle + DWV virus	4	0.318
24	Frame of foundation	Spray/Wash #2	Hive #1	High Varroa + small hive beetle + DWV virus	4	1.26
25	Frame of foundation	Spray/Wash #3	Hive #6	Low Varroa + small hive beetle	4	0.12
26	Hive entrance reducer	Swab H2O negative control
27	Hive entrance reducer	Swab #1	Hive #2	High Varroa (+ potential European foulbrood) + small hive beetle + DWV virus	1	1.086
28	Hive entrance reducer	Swab #2	Hive #3	High Varroa + small hive beetle + DWV virus	1	2.142
29	Hive entrance reducer	Swab #3	Hive #7	High Varroa + small hive beetle + DWV virus	1	5.736
30	Bee control (grinded with pestel)	Direct DNA extraction				13.92
31	Plant transect	Swab H2O negative control
32	Plant transect1	Swab #1	Transect 1	50 m (North of Apiary entrance)	2	1.11
33	Plant transect2	Swab #2	Transect 2	50 m [Northeast of Apiary entrance]	2	4.584
34	Plant transect3	Swab #3	Transect 3	50 m [South of Apiary entrance]	2	2.568
35	Plant transect	Spray/Wash H2O control
36	Plant transect	Spray/Wash #1	Transect 1	50 m (North of Apiary entrance)	1	5.328
37	Plant transect	Spray/Wash #2	Transect 2	50 m [Northeast of Apiary entrance]	1	1.236
38	Plant transect	Spray/Wash #3	Transect 3	50 m [South of Apiary entrance]	1	4.296
39	Hive detritus from tray	Spray/Wash H2O control
40	Hive detritus from tray	Spray/Wash #1	Hive 1	High Varroa hive + small hive beetle + DWV virus	1	4.68
41	Hive detritus from tray	Spray/Wash #2	Hive 2	High Varroa (+ potential European foulbrood) + small hive beetle + DWV virus	1	11.34
42	Hive detritus from tray	Spray/Wash #3	Hive 3	High Varroa hive + small hive beetle	1	12.024
43	Pond water	H2O control				0.036
44	Pond water	Direct collection. Physical sample #1	Pond #1	Pond at South of Apiary	1	5.784
45	Pond water	Direct collection. Physical sample #2	Pond #2	Pond at Northeast of Apiary	1	6.48
46	Pond water	Direct collection. Physical sample #3	Pond #3	Pond at Southeast of Apiary	1	2.448
47	Hive feeder	H2O control
48	Hive feeder	Direct collection. Physical sample #1	Hive #1	High Varroa hive + small hive beetle + DWV virus	5	8.94
49	Hive feeder	Direct collection. Physical sample #2	Hive #2	High Varroa (+ potential European foulbrood) + small hive beetle + DWV virus	5	10.62
50	Hive feeder	Direct collection. Physical sample #3	Hive #4	Low Varroa hive + small hive beetle	5	7.44
51	Hive tools	Spray/Wash H2O control
52	Hive tools	Spray/Wash #1	used across 1/3 hives	High Varroa hive + small hive beetle	5	0.312
53	Hive tools	Spray/Wash #2	used across 1/3 hives	High Varroa hive + small hive beetle	5	0.258
54	Hive tools	Spray/Wash #3	used across 1/3 hives	High Varroa hive + small hive beetle	5	0.402
55	Plant litter at base of hive	Spray/Wash H2O control
56	Plant litter at base of hive	Spray/Wash #1	Hive #1	High Varroa hive + small hive beetle + DWV virus	1	2.124
57	Plant litter at base of hive	Spray/Wash #2	Hive #2	High Varroa (+ potential European foulbrood) + small hive beetle + DWV virus	1	2.274
58	Plant litter at base of hive	Spray/Wash #3	Hive #4	Low Varroa hive + small hive beetle	1	3.024
59	Roller control	Spray/Wash H2O control
60	Frame of foundation	Roller #1	Hive #1	High Varroa hive + small hive beetle + DWV virus	4	0.042
61	Frame of foundation	Roller #2	Hive #2	High Varroa (+ potential European foulbrood) + small hive beetle + DWV virus	4	0.048
62	Frame of foundation	Roller #3	Hive #4	Low Varroa hive + small hive beetle	4	0.018
63	Bee control (grinded with pestel)	Direct DNA Extraction				10.44
64	hive tools	Swab H2O negative control
65	hive tools	Swab #1	used across 1/3 hives	High Varroa hive + small hive beetle	5	3.12
66	hive tools	Swab #2	used across 1/3 hives	High Varroa hive + small hive beetle	5	10.26
67	hive tools	Swab #3	used across 1/3 hives	High Varroa hive + small hive beetle	5	8.76
68	Hive bottom board	Swab H2O negative control
69	Hive bottom board	Swab #1	Hive #1	High Varroa hive + small hive beetle + DWV virus	5	9.12
70	Hive bottom board	Swab #2	Hive #8	High Varroa hive + small hive beetle	5	7.26
71	Hive bottom board	Swab #3	Hive #4	Low Varroa hive + small hive beetle	5	5.16
72	Hive bottom board	Spray/Wash H2O control
73	Hive bottom board	Spray/Wash #1	Hive #1	High Varroa hive + small hive beetle + DWV virus	5	3.936
74	Hive bottom board	Spray/Wash #2	Hive #8	High Varroa hive + small hive beetle	5	13.44
75	Hive bottom board	Spray/Wash #3	Hive #4	Low Varroa hive + small hive beetle	5	4.056
76	Soil underneath hive	H2O negative control
77	Soil underneath hive	Direct collection. Physical sample #1	Hive #1	High Varroa hive + small hive beetle + DWV virus	1	8.52
78	Soil underneath hive	Direct collection. Physical sample #2	Hive #2	High Varroa (+ potential European foulbrood) + small hive beetle + DWV virus	1	1.416
79	Soil underneath hive	Direct collection. Physical sample #3	Hive #6	Low Varroa hive + small hive beetle	1	11.4
80	Soil next to pond	H2O negative control
81	Soil next to permanent pond	Direct collection. Physical sample #1		Pond at Northeast of Apiary	1	7.56
82	Soil next to decotarive pond	Direct collection. Physical sample #2		Pond at Northeast of Apiary	1	8.64
83	Soil next to temporary retention pond	Direct collection. Physical sample #3		Pond at Northeast of Apiary	1	13.44
84	Imported Royal Jelly	Direct collection. Physical sample		Commercial jar	1	0.036
* All blanked with bleach 1% and rinsed with carbon filtered H2O three times prior to sampling, except frames of drawn comb already inside hive
** Many samples originated from hives. When this occcurred, an assessment of disease and pest load in the hive was conducted. Varroa = Varroa destructor; small hive beetle = Aethina tumida; DWV = Deformed wing virus; European foulbrood = Melissococcus plutonius
◊ High Varroa destructor assignations correspond to infestation rates above 3% (i.e., 3 mites per 100 bees)
◊◊ Low Varroa destructor assignations correspond to infestation rates below 3%
1 - Plant transect composition:	Vitex agnus-castus (Chaste tree), Thryallis sp., Pennisetum purpureum (Napier grass), Prunus umbellata, Solidago sp. (Goldenrod), Ocimum kilimandscharicum x basilicum (African Blue Basil), Salvia sp. (Sage), Monarda punctata (Spotted beebalm)
2 - Plant transect composition:	Plumago sp., Thryallis sp., Perovskia atriplicifolia (Russian Sage), Hyperichum sp., Tripsacum dactyloides (Fakahatchee Grass), Helianthus debilis (Beach sunflower), Acer rubrum (Red maple), Lantana camara, Callicarpa americana (Beautyberry), Leucophyllum frutescens (Texas sage)
3 - Plant transect composition:	Phyllanthus debilis, Prunus angustifolia (Chickasaw plum), Vitex agnus-castus (Chasteberry), Callicarpa americana (Beautyberry), Gailardia spp. (Blanket flowers), Callistemon rigidus (Stiff Bottlebrush)
