## Supplementary material for "Novel eDNA approaches to monitor Western honey bee (*Apis mellifera*) microbial and arthropod communities": Table S2

### Sheet: Table S2a. Primers set
Arthropods (COI)	Universal primer in red
	Unique indexing in Blue (8bp), per primer
	Forward primers							Rever primers
1	FwhF2_BE1	GAGAGAGTGGDACWGGWTGAACWGTWTAYCCHCC					13	FwhR2n_BE1	GAGAGAGTGTRATWGCHCCDGCTARWACWGG
2	FwhF2_BE2	CCTATAGCGGDACWGGWTGAACWGTWTAYCCHCC					14	FwhR2n_BE2	CCTATAGCGTRATWGCHCCDGCTARWACWGG
3	FwhF2_BE3	CTATGGAGGGDACWGGWTGAACWGTWTAYCCHCC					15	FwhR2n_BE3	CTATGGAGGTRATWGCHCCDGCTARWACWGG
4	FwhF2_BE4	GGTCTACAGGDACWGGWTGAACWGTWTAYCCHCC					16	FwhR2n_BE4	GGTCTACAGTRATWGCHCCDGCTARWACWGG
5	FwhF2_BE5	CACTAGTCGGDACWGGWTGAACWGTWTAYCCHCC					17	FwhR2n_BE5	CACTAGTCGTRATWGCHCCDGCTARWACWGG
6	FwhF2_BE6	GATCGGTAGGDACWGGWTGAACWGTWTAYCCHCC					18	FwhR2n_BE6	GATCGGTAGTRATWGCHCCDGCTARWACWGG
7	FwhF2_BE7	CCTCATCTGGDACWGGWTGAACWGTWTAYCCHCC					19	FwhR2n_BE7	CCTCATCTGTRATWGCHCCDGCTARWACWGG
8	FwhF2_BE8	CGATATCCGGDACWGGWTGAACWGTWTAYCCHCC					20	FwhR2n_BE8	CGATATCCGTRATWGCHCCDGCTARWACWGG
9	FwhF2_BE9	CTTCTCGAGGDACWGGWTGAACWGTWTAYCCHCC
10	FwhF2_BE10	CCGATGTAGGDACWGGWTGAACWGTWTAYCCHCC
11	FwhF2_BE11	CTAAGCTCGGDACWGGWTGAACWGTWTAYCCHCC
12	FwhF2_BE12	GATGACTCGGDACWGGWTGAACWGTWTAYCCHCC
123	FwhF2_BE13	TCATGCGTGGDACWGGWTGAACWGTWTAYCCHCC					135	FwhR2n_BE9	CTTCTCGAGTRATWGCHCCDGCTARWACWGG
124	FwhF2_BE14	TCGCATTCGGDACWGGWTGAACWGTWTAYCCHCC					136	FwhR2n_BE10	CCGATGTAGTRATWGCHCCDGCTARWACWGG
125	FwhF2_BE15	ATGCCACAGGDACWGGWTGAACWGTWTAYCCHCC					137	FwhR2n_BE11	CTAAGCTCGTRATWGCHCCDGCTARWACWGG
126	FwhF2_BE16	TTGTTCCGGGDACWGGWTGAACWGTWTAYCCHCC					138	FwhR2n_BE12	GATGACTCGTRATWGCHCCDGCTARWACWGG
127	FwhF2_BE17	ACGCTTGTGGDACWGGWTGAACWGTWTAYCCHCC					139	FwhR2n_BE13	TCATGCGTGTRATWGCHCCDGCTARWACWGG
128	FwhF2_BE18	TTGCGGAAGGDACWGGWTGAACWGTWTAYCCHCC					140	FwhR2n_BE14	TCGCATTCGTRATWGCHCCDGCTARWACWGG
129	FwhF2_BE19	ATTGGCTGGGDACWGGWTGAACWGTWTAYCCHCC					141	FwhR2n_BE15	ATGCCACAGTRATWGCHCCDGCTARWACWGG
130	FwhF2_BE20	AAGGCGTTGGDACWGGWTGAACWGTWTAYCCHCC					142	FwhR2n_BE16	TTGTTCCGGTRATWGCHCCDGCTARWACWGG
131	FwhF2_BE21	TTAACGCGGGDACWGGWTGAACWGTWTAYCCHCC
132	FwhF2_BE22	AACAACCGGGDACWGGWTGAACWGTWTAYCCHCC
133	FwhF2_BE23	ATGTTGGCGGDACWGGWTGAACWGTWTAYCCHCC
134	FwhF2_BE24	AATGCAGCGGDACWGGWTGAACWGTWTAYCCHCC
Arthropods (16S)
21	IN16STK2F_BE1	GAGAGAGTTRAACTCARATCAYGTAA					33	IN16STK2R_BE1	GAGAGAGTTTAGGGATAACAGCRTWA
22	IN16STK2F_BE2	CCTATAGCTRAACTCARATCAYGTAA					34	IN16STK2R_BE2	CCTATAGCTTAGGGATAACAGCRTWA
23	IN16STK2F_BE3	CTATGGAGTRAACTCARATCAYGTAA					35	IN16STK2R_BE3	CTATGGAGTTAGGGATAACAGCRTWA
24	IN16STK2F_BE4	GGTCTACATRAACTCARATCAYGTAA					36	IN16STK2R_BE4	GGTCTACATTAGGGATAACAGCRTWA
25	IN16STK2F_BE5	CACTAGTCTRAACTCARATCAYGTAA					37	IN16STK2R_BE5	CACTAGTCTTAGGGATAACAGCRTWA
26	IN16STK2F_BE6	GATCGGTATRAACTCARATCAYGTAA					38	IN16STK2R_BE6	GATCGGTATTAGGGATAACAGCRTWA
27	IN16STK2F_BE7	CCTCATCTTRAACTCARATCAYGTAA					39	IN16STK2R_BE7	CCTCATCTTTAGGGATAACAGCRTWA
28	IN16STK2F_BE8	CGATATCCTRAACTCARATCAYGTAA					40	IN16STK2R_BE8	CGATATCCTTAGGGATAACAGCRTWA
29	IN16STK2F_BE9	CTTCTCGATRAACTCARATCAYGTAA
30	IN16STK2F_BE10	CCGATGTATRAACTCARATCAYGTAA
31	IN16STK2F_BE11	CTAAGCTCTRAACTCARATCAYGTAA
32	IN16STK2F_BE12	GATGACTCTRAACTCARATCAYGTAA
103	IN16STK2F_BE13	TCATGCGTTRAACTCARATCAYGTAA					115	IN16STK2R_BE9	CTTCTCGATTAGGGATAACAGCRTWA
104	IN16STK2F_BE14	TCGCATTCTRAACTCARATCAYGTAA					116	IN16STK2R_BE10	CCGATGTATTAGGGATAACAGCRTWA
105	IN16STK2F_BE15	ATGCCACATRAACTCARATCAYGTAA					117	IN16STK2R_BE11	CTAAGCTCTTAGGGATAACAGCRTWA
106	IN16STK2F_BE16	TTGTTCCGTRAACTCARATCAYGTAA					118	IN16STK2R_BE12	GATGACTCTTAGGGATAACAGCRTWA
107	IN16STK2F_BE17	ACGCTTGTTRAACTCARATCAYGTAA					119	IN16STK2R_BE13	TCATGCGTTTAGGGATAACAGCRTWA
108	IN16STK2F_BE18	TTGCGGAATRAACTCARATCAYGTAA					120	IN16STK2R_BE14	TCGCATTCTTAGGGATAACAGCRTWA
109	IN16STK2F_BE19	ATTGGCTGTRAACTCARATCAYGTAA					121	IN16STK2R_BE15	ATGCCACATTAGGGATAACAGCRTWA
110	IN16STK2F_BE20	AAGGCGTTTRAACTCARATCAYGTAA					122	IN16STK2R_BE16	TTGTTCCGTTAGGGATAACAGCRTWA
111	IN16STK2F_BE21	TTAACGCGTRAACTCARATCAYGTAA
112	IN16STK2F_BE22	AACAACCGTRAACTCARATCAYGTAA
113	IN16STK2F_BE23	ATGTTGGCTRAACTCARATCAYGTAA
114	IN16STK2F_BE24	AATGCAGCTRAACTCARATCAYGTAA
Bacteria (16S)
23	V4_515F_02	ACAGCACAGTGCCAGCMGCCGCGGTAA					47	V4_806R_01	ACACACACGGACTACHVGGGTWTCTAAT
24	V4_515F_03	GTGTACATGTGCCAGCMGCCGCGGTAA					48	V4_806R_02	ACAGCACAGGACTACHVGGGTWTCTAAT
25	V4_515F_04	TATGTCAGGTGCCAGCMGCCGCGGTAA					49	V4_806R_03	GTGTACATGGACTACHVGGGTWTCTAAT
26	V4_515F_06	TACTATACGTGCCAGCMGCCGCGGTAA					50	V4_806R_04	TATGTCAGGGACTACHVGGGTWTCTAAT
27	V4_515F_07	ACTAGATCGTGCCAGCMGCCGCGGTAA					51	V4_806R_06	TACTATACGGACTACHVGGGTWTCTAAT
28	V4_515F_08	CGTATACAGTGCCAGCMGCCGCGGTAA					52	V4_806R_07	ACTAGATCGGACTACHVGGGTWTCTAAT
29	V4_515F_10	GTCGTAGAGTGCCAGCMGCCGCGGTAA					53	V4_806R_08	GATCGCGAGGACTACHVGGGTWTCTAAT
30	V4_515F_11	GTCACGTCGTGCCAGCMGCCGCGGTAA					54	V4_806R_09	CGCTCTCGGGACTACHVGGGTWTCTAAT
31	V4_515F_12	GACTGATGGTGCCAGCMGCCGCGGTAA
32	V4_515F_13	AGACTATGGTGCCAGCMGCCGCGGTAA
33	V4_515F_15	TGACATCAGTGCCAGCMGCCGCGGTAA
34	V4_515F_16	ACATGTGTGTGCCAGCMGCCGCGGTAA
35	V4_515F_17	GTACGACTGTGCCAGCMGCCGCGGTAA					55	V4_806R_11	GTCACGTCGGACTACHVGGGTWTCTAAT
36	V4_515F_18	AGTGCTACGTGCCAGCMGCCGCGGTAA					56	V4_806R_12	GACTGATGGGACTACHVGGGTWTCTAAT
37	V4_515F_20	CATCAGTCGTGCCAGCMGCCGCGGTAA					57	V4_806R_13	AGACTATGGGACTACHVGGGTWTCTAAT
38	V4_515F_21	ATCAGTCAGTGCCAGCMGCCGCGGTAA					58	V4_806R_15	TGACATCAGGACTACHVGGGTWTCTAAT
39	V4_515F_22	TCTACTGAGTGCCAGCMGCCGCGGTAA					59	V4_806R_16	ACATGTGTGGACTACHVGGGTWTCTAAT
40	V4_515F_23	GATGATCTGTGCCAGCMGCCGCGGTAA					60	V4_806R_17	GTACGACTGGACTACHVGGGTWTCTAAT
41	V4_515F_26	TCAGTGTCGTGCCAGCMGCCGCGGTAA					61	V4_806R_18	ATGATCGCGGACTACHVGGGTWTCTAAT
42	V4_515F_27	ACTCTGCTGTGCCAGCMGCCGCGGTAA					62	V4_806R_19	ACGACGAGGGACTACHVGGGTWTCTAAT
43	V4_515F_28	CGAGTCGTGTGCCAGCMGCCGCGGTAA
44	V4_515F_29	CTATGCTAGTGCCAGCMGCCGCGGTAA
45	V4_515F_30	CACATGATGTGCCAGCMGCCGCGGTAA
46	V4_515F_31	AGCACAGTGTGCCAGCMGCCGCGGTAA
Fungi (ITS)
63	ITS1F_BE1	GAGAGAGTCTTGGTCATTTAGAGGAAGTAA					87	ITS2_BE1	CTATGGAGGCTGCGTTCTTCATCGATGC
64	ITS1F_BE2	CACTAGTCCTTGGTCATTTAGAGGAAGTAA					88	ITS2_BE2	GGTCTACAGCTGCGTTCTTCATCGATGC
65	ITS1F_BE3	GATCGGTACTTGGTCATTTAGAGGAAGTAA					89	ITS2_BE3	CACTAGTCGCTGCGTTCTTCATCGATGC
66	ITS1F_BE4	CCTCATCTCTTGGTCATTTAGAGGAAGTAA					90	ITS2_BE4	CTTCTCGAGCTGCGTTCTTCATCGATGC
67	ITS1F_BE5	CCGATGTACTTGGTCATTTAGAGGAAGTAA					91	ITS2_BE5	GATGACTCGCTGCGTTCTTCATCGATGC
68	ITS1F_BE6	CTAAGCTCCTTGGTCATTTAGAGGAAGTAA					92	ITS2_BE6	TCGCATTCGCTGCGTTCTTCATCGATGC
69	ITS1F_BE7	GATGACTCCTTGGTCATTTAGAGGAAGTAA					93	ITS2_BE7	ATGCCACAGCTGCGTTCTTCATCGATGC
70	ITS1F_BE8	TCATGCGTCTTGGTCATTTAGAGGAAGTAA					94	ITS2_BE8	TTGCGGAAGCTGCGTTCTTCATCGATGC
71	ITS1F_BE9	TCGCATTCCTTGGTCATTTAGAGGAAGTAA
72	ITS1F_BE10	ATGCCACACTTGGTCATTTAGAGGAAGTAA
73	ITS1F_BE11	TTGTTCCGCTTGGTCATTTAGAGGAAGTAA
74	ITS1F_BE12	ACGCTTGTCTTGGTCATTTAGAGGAAGTAA
75	ITS1F_BE13	TTGCGGAACTTGGTCATTTAGAGGAAGTAA					95	ITS2_BE9	ATTGGCTGGCTGCGTTCTTCATCGATGC
76	ITS1F_BE14	ATTGGCTGCTTGGTCATTTAGAGGAAGTAA					96	ITS2_BE10	TTAACGCGGCTGCGTTCTTCATCGATGC
77	ITS1F_BE15	AAGGCGTTCTTGGTCATTTAGAGGAAGTAA					97	ITS2_BE11	AACAACCGGCTGCGTTCTTCATCGATGC
78	ITS1F_BE16	TTAACGCGCTTGGTCATTTAGAGGAAGTAA					98	ITS2_BE12	AATGCAGCGCTGCGTTCTTCATCGATGC
79	ITS1F_BE17	AACAACCGCTTGGTCATTTAGAGGAAGTAA					99	ITS2_BE13	ACACACACGCTGCGTTCTTCATCGATGC
80	ITS1F_BE18	ATGTTGGCCTTGGTCATTTAGAGGAAGTAA					100	ITS2_BE14	TATGTCAGGCTGCGTTCTTCATCGATGC
81	ITS1F_BE19	AATGCAGCCTTGGTCATTTAGAGGAAGTAA					101	ITS2_BE15	TAGTCGCAGCTGCGTTCTTCATCGATGC
82	ITS1F_BE20	ACACACACCTTGGTCATTTAGAGGAAGTAA					102	ITS2_BE16	TCAGTGTCGCTGCGTTCTTCATCGATGC
83	ITS1F_BE21	TAGTCGCACTTGGTCATTTAGAGGAAGTAA
84	ITS1F_BE22	GTACGACTCTTGGTCATTTAGAGGAAGTAA
85	ITS1F_BE23	GCGTCAGCCTTGGTCATTTAGAGGAAGTAA
86	ITS1F_BE24	AGCGACTACTTGGTCATTTAGAGGAAGTAA

### Sheet: Table S2b. Primer plate design
Primer #s
Sample # in grey
BACTERIA
	23	24	25	26	27	28	29	30	31	32	33	34			35	36	37	38	39	40	41	42	43	44	45	46
47	control	1	2	3	4	5	6	7	control	8	9	10		47	control	1	2	3	4	5	6	7	control	8	9	10
48	11	control	12	13	14	15	16	17	18	control	19	20		48	11	control	12	13	14	15	16	17	18	control	19	20
49	21	22	control	23	24	25	26	27	28	29	control	30		49	21	22	control	23	24	25	26	27	28	29	control	30
50	31	32	33	control	34	35	36	37	38	39	40	control		50	31	32	33	control	34	35	36	37	38	39	40	control
51	41	42	43	44	control	45	46	47	48	49	50	51		51	41	42	43	44	control	45	46	47	48	49	50	51
52	52	53	54	55	56	control	57	58	59	60	61	62		52	52	53	54	55	56	control	57	58	59	60	61	62
53	63	64	65	66	67	68	control	69	70	71	72	73		53	63	64	65	66	67	68	control	69	70	71	72	73
54	74	75	76	77	78	79	80	control	81	82	83	84		54	74	75	76	77	78	79	80	control	81	82	83	84
	23	24	25	26	27	28	29	30	31	32	33	34			35	36	37	38	39	40	41	42	43	44	45	46
55	control	1	2	3	4	5	6	7	control	8	9	10		55	control	1	2	3	4	5	6	7	control	8	9	10
56	11	control	12	13	14	15	16	17	18	control	19	20		56	11	control	12	13	14	15	16	17	18	control	19	20
57	21	22	control	23	24	25	26	27	28	29	control	30		57	21	22	control	23	24	25	26	27	28	29	control	30
58	31	32	33	control	34	35	36	37	38	39	40	control		58	31	32	33	control	34	35	36	37	38	39	40	control
59	41	42	43	44	control	45	46	47	48	49	50	51		59	41	42	43	44	control	45	46	47	48	49	50	51
60	52	53	54	55	56	control	57	58	59	60	61	62		60	52	53	54	55	56	control	57	58	59	60	61	62
61	63	64	65	66	67	68	control	69	70	71	72	73		61	63	64	65	66	67	68	control	69	70	71	72	73
62	74	75	76	77	78	79	80	control	81	82	83	84		62	74	75	76	77	78	79	80	control	81	82	83	84
FUNGI														FUNGI
	63	64	65	66	67	68	69	70	71	72	73	74			75	76	77	78	79	80	81	82	83	84	85	86
87	control	1	2	3	4	5	6	7	control	8	9	10		87	control	1	2	3	4	5	6	7	control	8	9	10
88	11	control	12	13	14	15	16	17	18	control	19	20		88	11	control	12	13	14	15	16	17	18	control	19	20
89	21	22	control	23	24	25	26	27	28	29	control	30		89	21	22	control	23	24	25	26	27	28	29	control	30
90	31	32	33	control	34	35	36	37	38	39	40	control		90	31	32	33	control	34	35	36	37	38	39	40	control
91	41	42	43	44	control	45	46	47	48	49	50	51		91	41	42	43	44	control	45	46	47	48	49	50	51
92	52	53	54	55	56	control	57	58	59	60	61	62		92	52	53	54	55	56	control	57	58	59	60	61	62
93	63	64	65	66	67	68	control	69	70	71	72	73		93	63	64	65	66	67	68	control	69	70	71	72	73
94	74	75	76	77	78	79	80	control	81	82	83	84		94	74	75	76	77	78	79	80	control	81	82	83	84
	63	64	65	66	67	68	69	70	71	72	73	74			75	76	77	78	79	80	81	82	83	84	85	86
95	control	1	2	3	4	5	6	7	control	8	9	10		95	control	1	2	3	4	5	6	7	control	8	9	10
96	11	control	12	13	14	15	16	17	18	control	19	20		96	11	control	12	13	14	15	16	17	18	control	19	20
97	21	22	control	23	24	25	26	27	28	29	control	30		97	21	22	control	23	24	25	26	27	28	29	control	30
98	31	32	33	control	34	35	36	37	38	39	40	control		98	31	32	33	control	34	35	36	37	38	39	40	control
99	41	42	43	44	control	45	46	47	48	49	50	51		99	41	42	43	44	control	45	46	47	48	49	50	51
100	52	53	54	55	56	control	57	58	59	60	61	62		100	52	53	54	55	56	control	57	58	59	60	61	62
101	63	64	65	66	67	68	control	69	70	71	72	73		101	63	64	65	66	67	68	control	69	70	71	72	73
102	74	75	76	77	78	79	80	control	81	82	83	84		102	74	75	76	77	78	79	80	control	81	82	83	84
Arthropods (COI)														Arthropods (COI)
	1	2	3	4	5	6	7	8	9	10	11	12			123	124	125	126	127	128	129	130	131	132	133	134
13	control	1	2	3	4	5	6	7	control	8	9	10		13	control	1	2	3	4	5	6	7	control	8	9	10
14	11	control	12	13	14	15	16	17	18	control	19	20		14	11	control	12	13	14	15	16	17	18	control	19	20
15	21	22	control	23	24	25	26	27	28	29	control	30		15	21	22	control	23	24	25	26	27	28	29	control	30
16	31	32	33	control	34	35	36	37	38	39	40	control		16	31	32	33	control	34	35	36	37	38	39	40	control
17	41	42	43	44	control	45	46	47	48	49	50	51		17	41	42	43	44	control	45	46	47	48	49	50	51
18	52	53	54	55	56	control	57	58	59	60	61	62		18	52	53	54	55	56	control	57	58	59	60	61	62
19	63	64	65	66	67	68	control	69	70	71	72	73		19	63	64	65	66	67	68	control	69	70	71	72	73
20	74	75	76	77	78	79	80	control	81	82	83	84		20	74	75	76	77	78	79	80	control	81	82	83	84
	1	2	3	4	5	6	7	8	9	10	11	12			123	124	125	126	127	128	129	130	131	132	133	134
135	control	1	2	3	4	5	6	7	control	8	9	10		135	control	1	2	3	4	5	6	7	control	8	9	10
136	11	control	12	13	14	15	16	17	18	control	19	20		136	11	control	12	13	14	15	16	17	18	control	19	20
137	21	22	control	23	24	25	26	27	28	29	control	30		137	21	22	control	23	24	25	26	27	28	29	control	30
138	31	32	33	control	34	35	36	37	38	39	40	control		138	31	32	33	control	34	35	36	37	38	39	40	control
139	41	42	43	44	control	45	46	47	48	49	50	51		139	41	42	43	44	control	45	46	47	48	49	50	51
140	52	53	54	55	56	control	57	58	59	60	61	62		140	52	53	54	55	56	control	57	58	59	60	61	62
141	63	64	65	66	67	68	control	69	70	71	72	73		141	63	64	65	66	67	68	control	69	70	71	72	73
142	74	75	76	77	78	79	80	control	81	82	83	84		142	74	75	76	77	78	79	80	control	81	82	83	84
Arthropods (16S)														Arthropods (16S)
	21	22	23	24	25	26	27	28	29	30	31	32			103	104	105	106	107	108	109	110	111	112	113	114
33	control	1	2	3	4	5	6	7	control	8	9	10		33	control	1	2	3	4	5	6	7	control	8	9	10
34	11	control	12	13	14	15	16	17	18	control	19	20		34	11	control	12	13	14	15	16	17	18	control	19	20
35	21	22	control	23	24	25	26	27	28	29	control	30		35	21	22	control	23	24	25	26	27	28	29	control	30
36	31	32	33	control	34	35	36	37	38	39	40	control		36	31	32	33	control	34	35	36	37	38	39	40	control
37	41	42	43	44	control	45	46	47	48	49	50	51		37	41	42	43	44	control	45	46	47	48	49	50	51
38	52	53	54	55	56	control	57	58	59	60	61	62		38	52	53	54	55	56	control	57	58	59	60	61	62
39	63	64	65	66	67	68	control	69	70	71	72	73		39	63	64	65	66	67	68	control	69	70	71	72	73
40	74	75	76	77	78	79	80	control	81	82	83	84		40	74	75	76	77	78	79	80	control	81	82	83	84
	21	22	23	24	25	26	27	28	29	30	31	32			103	104	105	106	107	108	109	110	111	112	113	114
115	control	1	2	3	4	5	6	7	control	8	9	10		115	control	1	2	3	4	5	6	7	control	8	9	10
116	11	control	12	13	14	15	16	17	18	control	19	20		116	11	control	12	13	14	15	16	17	18	control	19	20
117	21	22	control	23	24	25	26	27	28	29	control	30		117	21	22	control	23	24	25	26	27	28	29	control	30
118	31	32	33	control	34	35	36	37	38	39	40	control		118	31	32	33	control	34	35	36	37	38	39	40	control
119	41	42	43	44	control	45	46	47	48	49	50	51		119	41	42	43	44	control	45	46	47	48	49	50	51
120	52	53	54	55	56	control	57	58	59	60	61	62		120	52	53	54	55	56	control	57	58	59	60	61	62
121	63	64	65	66	67	68	control	69	70	71	72	73		121	63	64	65	66	67	68	control	69	70	71	72	73
122	74	75	76	77	78	79	80	control	81	82	83	84		122	74	75	76	77	78	79	80	control	81	82	83	84
