## Supplementary material for "Novel eDNA approaches to monitor Western honey bee (*Apis mellifera*) microbial and arthropod communities": Table S3

### Sheet: Table S3
Table S3. Pairwise assessment of dispersion between different sample types for each primer set. Numbers indicate adjusted P-values. Significance (P<0.05) is shown in red. Where no number is provided, the pairwise comparison could not be made for that data. The sample abbreviations are defined in Table 1.
Sample Comparison	Arthropod COI (adj P)	Arthropod 16S (adj P)	Bacteria (adj P)	Fungi (adj P)
FDC-HDT	2e-06	0.937603	0	0
FDC-HER	0.075641	0.994221	0	0
FF-FDC	1	0	0	0
FF-HDT	1e-07	2.3e-06	1	0.305138
FF-HER	0.0735838	0	0.874823	0.0003011
HBB-FDC	0.123524	0.0016166	0.231069	0
HBB-FF	0.141354	0.999286	0.103017	0.999999
HBB-HDT	3e-07	0.0137613	0.191578	0.864761
HBB-HER	0.977691	0.000605	0.574196	0.199193
HBB-HF			0.0769207
HER-HDT	0	0.671092	0.984369	0.672532
HF-FDC	0.99691	8.4e-06	0.942733
HF-FF	0.98072	0.9523	0
HF-HDT			0
HF-HER			4e-07
HT-FDC			0	0
HT-FF			0.750531	0.0636105
HT-HBB	0.0444855	0.956767	0.653929	0.561517
HT-HDT	0.0010381	0.000803	0.953419	0.996529
HT-HER	0.0184135	5.1e-06	1	0.99851
HT-HF			7e-07
PL-FDC	0.935522		1	0
PL-FF	0.958201		7e-07	1
PL-HBB	0.961208		0.48663	0.999993
PL-HDT	0.0003277		5.3e-06	0.990782
PL-HER	0.999958		0.0001074	0.519922
PL-HF			0.996931
PL-HT	0.730855		0.0001787	0.876875
PT-FDC	7e-07	0	0	0
PT-FF	2e-07	0.0054731	0.767113	0.0043901
PT-HBB	0.999596	0.407081	0.644805	0.383456
PT-HDT	0	0	0.958363	0.951392
PT-HER	0.0971871	0	1	0.999878
PT-HF			7e-07
PT-HT	3e-07	0.0007181	1	1
PT-PL	0.46731		0.0001685	0.750871
PW-FDC	0.980317		0	0
PW-FF	0.987011		0.942342	0.135354
PW-HBB	0.999627		0.0575143	0.702688
PW-HDT	0.0641075		0.92946	0.0041636
PW-HER	1		0.582671	4.34e-05
PW-HF			1e-07
PW-HT	0.916991		0.502179	0.0008839
PW-PL	1		1.13e-05	0.413574
PW-PT	0.982524		0.511481	0.000199
SUH-FDC				0.999996
SUH-FF				5e-07
SUH-HBB				6.7e-06
SUH-HDT				3.01e-05
SUH-HER				0.0005772
SUH-HT				0.000205
SUH-PL				2.77e-05
SUH-PT				0.0002392
SUH-PW				0
